# Integrated multi-cohort analysis of the Parkinson’s disease gut metagenome

**DOI:** 10.1101/2022.07.20.500694

**Authors:** Joseph C. Boktor, Gil Sharon, Leo A. Verhagen Metman, Deborah A. Hall, Phillip A. Engen, Zoe Zreloff, Daniel J. Hakim, John W. Bostick, James Ousey, Danielle Lange, Gregory Humphrey, Gail Ackermann, Martha Carlin, Rob Knight, Ali Keshavarzian, Sarkis K. Mazmanian

## Abstract

**Background:** The gut microbiome is altered in several neurologic disorders including Parkinson’s disease (PD).

**Objectives:** Profile the fecal gut metagenome in PD for alterations in microbial composition, taxon abundance, metabolic pathways, and microbial gene products, and their relationship with disease progression.

**Methods:** Shotgun metagenomic sequencing was conducted on 244 stool donors from two independent cohorts in the United States, including individuals with PD (n=48, n=47, respectively), environmental Household Controls (HC, n=29, n=30), and community Population Controls (PC, n=41, n=49). Microbial features consistently altered in PD compared to HC and PC subjects were identified. Data were cross-referenced to public metagenomic datasets from two previous studies in Germany and China to determine generalizable microbiome features.

**Results:** The gut microbiome in PD shows significant alterations in community composition. Robust taxonomic alterations include depletion of putative “beneficial” gut commensals *Faecalibacterium prausnitzii* and *Eubacterium* and *Roseburia* species, and increased abundance of *Akkermansia muciniphila* and *Bifidobacterium* species. Pathway enrichment analysis and metabolic potential, constructed from microbial gene abundance, revealed disruptions in microbial carbohydrate and lipid metabolism and increased amino acid and nucleotide metabolism. These global gene-level signatures indicate an increased response to oxidative stress, decreased cellular growth and microbial motility, and disrupted inter-community signaling.

**Conclusions:** A metagenomic meta-analysis of PD shows consistent and novel alterations in taxonomic representation, functional metabolic potential, and microbial gene abundance across four independent studies from three continents. These data reveal stereotypic changes in the gut microbiome are a consistent feature of PD, highlighting potential diagnostic and therapeutic avenues for future research.
