## Supplementary Table 3 for "Integrated multi-cohort analysis of the Parkinson’s disease gut metagenome"

### Sheet: Stats_Summary
Feature-level	PD Enriched vs PC (q<=0.1)	PD Depleted vs PC (q<=0.1)	PD Enriched vs HC (q<=0.1)	PD Depleted vs HC (q<=0.1)	PD Enriched shared (q<=0.1)	PD Depleted shared (q<=0.1)		PD Enriched vs PC (q<=0.25)	PD Depleted vs PC (q<=0.25)	PD Enriched vs HC (q<=0.25)	PD Depleted vs HC (q<=0.25)	PD Enriched shared (q<=0.25)	PD Depleted shared (q<=0.25)
Species	2	3	0	0	0	0		7	6	7	8	2	1
Genera	2	2	0	1	0	0		6	4	5	4	0	2
Phylum	1	0	1	0	0	0		2	0	2	0	1	0
Pathways.slim	45	9	11	9	1	2		103	43	69	29	54	11
Enzymes.slim	59	15	14	7	2	2		209	56	108	87	63	25
KOs.slim	19	28	25	6	0	2		146	86	165	85	21	29
GOs.slim	79	47	51	41	4	14		383	150	198	144	72	64
PFAMs.slim	70	80	91	57	7	24		376	240	292	189	87	101
EGGNOGs.slim	23	74	32	18	0	4		115	327	327	324	23	81
Feature-level	PD Enriched vs PC (q<=0.1) % of tested	PD Depleted vs PC (q<=0.1) % of tested	PD Enriched vs HC (q<=0.1) % of tested	PD Depleted vs HC (q<=0.1) % of tested				PD Enriched vs PC (q<=0.25) % of tested	PD Depleted vs PC (q<=0.25) % of tested	PD Enriched vs HC (q<=0.25) % of tested	PD Depleted vs HC (q<=0.25) % of tested
Species	1.5625	2.34375	0	0				5.46875	4.6875	5.46875	6.25
Genera	2.85714	2.85714	0	1.42857				8.57143	5.71429	7.14286	5.71429
Phylum	14.2857	0	14.2857	0				28.5714	0	28.5714	0
Pathways.slim	15.2027	3.04054	3.71622	3.04054				34.7973	14.527	23.3108	9.7973
Enzymes.slim	4.66772	1.18671	1.10759	0.553797				16.5348	4.43038	8.5443	6.88291
KOs.slim	0.618288	0.911162	0.813537	0.195249				4.75106	2.79857	5.36935	2.76603
GOs.slim	2.65546	1.57983	1.71429	1.37815				12.8739	5.04202	6.65546	4.84034
PFAMs.slim	1.44152	1.64745	1.87397	1.17381				7.743	4.94234	6.01318	3.89209
EGGNOGs.slim	0.300614	0.967194	0.418246	0.235263				1.50307	4.27395	4.27395	4.23474

### Sheet: Species
PD_Enriched_significant	PD_Depleted_significant	PD_Enriched_associated	PD_Depleted_associated
		Eisenbergiella_tayi	Faecalibacterium_prausnitzii
		Bifidobacterium_bifidum	Faecalibacterium_prausnitzii

### Sheet: Genera
PD_Enriched_significant	PD_Depleted_significant	PD_Enriched_associated	PD_Depleted_associated
			Faecalibacterium
			Roseburia

### Sheet: Phylum
PD_Enriched_significant	PD_Depleted_significant	PD_Enriched_associated	PD_Depleted_associated
		Actinobacteria

### Sheet: Pathways.slim
PD_Enriched_significant	PD_Depleted_significant	PD_Enriched_associated	PD_Depleted_associated
PWY-6588: pyruvate fermentation to acetone	PWY-5667: CDP-diacylglycerol biosynthesis I	PWY-5136: fatty acid .beta.-oxidation II (peroxisome)	PWY-6168: flavin biosynthesis III (fungi)
	PWY0-1319: CDP-diacylglycerol biosynthesis II	PWY-6113: superpathway of mycolate biosynthesis	PWY-6151: S-adenosyl-L-methionine cycle I
		PWY-5138: unsaturated, even numbered fatty acid .beta.-oxidation	PWY-5667: CDP-diacylglycerol biosynthesis I
		PWY-6588: pyruvate fermentation to acetone	PWY0-1319: CDP-diacylglycerol biosynthesis II
		PWY-5971: palmitate biosynthesis II (bacteria and plants)	PWY-4242: pantothenate and coenzyme A biosynthesis III
		FAO-PWY: fatty acid .beta.-oxidation I	PWY-3001: superpathway of L-isoleucine biosynthesis I
		PWY-7117: C4 photosynthetic carbon assimilation cycle, PEPCK type	PWY-7312: dTDP-D-.beta.-fucofuranose biosynthesis
		PWY-241: C4 photosynthetic carbon assimilation cycle, NADP-ME type	THISYNARA-PWY: superpathway of thiamin diphosphate biosynthesis III (eukaryotes)
		PWY66-391: fatty acid .beta.-oxidation VI (peroxisome)	PWY-7357: thiamin formation from pyrithiamine and oxythiamine (yeast)
		PWY-6285: superpathway of fatty acids biosynthesis (E. coli)	PWY-5659: GDP-mannose biosynthesis
		PWY-5913: TCA cycle VI (obligate autotrophs)	THRESYN-PWY: superpathway of L-threonine biosynthesis
		GLYOXYLATE-BYPASS: glyoxylate cycle
		PWY-6803: phosphatidylcholine acyl editing
		PWY-4702: phytate degradation I
		PWY-2723: trehalose degradation V
		PWY-7220: adenosine deoxyribonucleotides de novo biosynthesis II
		PWY-7222: guanosine deoxyribonucleotides de novo biosynthesis II
		PWY-7392: taxadiene biosynthesis (engineered)
		PWY-622: starch biosynthesis
		GLYCOCAT-PWY: glycogen degradation I (bacterial)
		PWY-5121: superpathway of geranylgeranyl diphosphate biosynthesis II (via MEP)
		DAPLYSINESYN-PWY: L-lysine biosynthesis I
		FERMENTATION-PWY: mixed acid fermentation
		PWY-7328: superpathway of UDP-glucose-derived O-antigen building blocks biosynthesis
		PWY-6731: starch degradation III
		GLYCOLYSIS-TCA-GLYOX-BYPASS: superpathway of glycolysis, pyruvate dehydrogenase, TCA, and glyoxylate bypass
		PWY-6895: superpathway of thiamin diphosphate biosynthesis II
		PWY-7560: methylerythritol phosphate pathway II
		GLUCOSE1PMETAB-PWY: glucose and glucose-1-phosphate degradation
		PWY-6628: superpathway of L-phenylalanine biosynthesis
		PWY-6270: isoprene biosynthesis I
		PWY-5989: stearate biosynthesis II (bacteria and plants)
		PWY-6282: palmitoleate biosynthesis I (from (5Z)-dodec-5-enoate)
		NONMEVIPP-PWY: methylerythritol phosphate pathway I
		PWY0-862: (5Z)-dodec-5-enoate biosynthesis
		PWY-5791: 1,4-dihydroxy-2-naphthoate biosynthesis II (plants)
		PWY-5837: 1,4-dihydroxy-2-naphthoate biosynthesis I
		PWY-5850: superpathway of menaquinol-6 biosynthesis I
		PWY-5896: superpathway of menaquinol-10 biosynthesis
		PWY-6629: superpathway of L-tryptophan biosynthesis
		PWY-7664: oleate biosynthesis IV (anaerobic)
		PWY-5861: superpathway of demethylmenaquinol-8 biosynthesis
		FASYN-ELONG-PWY: fatty acid elongation -- saturated
		PWY-5838: superpathway of menaquinol-8 biosynthesis I
		PWY-5897: superpathway of menaquinol-11 biosynthesis
		PWY-5898: superpathway of menaquinol-12 biosynthesis
		PWY-5899: superpathway of menaquinol-13 biosynthesis
		PWYG-321: mycolate biosynthesis
		PWY-6519: 8-amino-7-oxononanoate biosynthesis I
		P105-PWY: TCA cycle IV (2-oxoglutarate decarboxylase)
		PWY-5863: superpathway of phylloquinol biosynthesis
		FASYN-INITIAL-PWY: superpathway of fatty acid biosynthesis initiation (E. coli)
		BIOTIN-BIOSYNTHESIS-PWY: biotin biosynthesis I
		PWY-5862: superpathway of demethylmenaquinol-9 biosynthesis

### Sheet: Enzymes.slim
PD_Enriched_significant	PD_Depleted_significant	PD_Enriched_associated	PD_Depleted_associated
6.2.1.5	3.1.26.11	1.12.1.3	6.1.1.13
1.3.5.2	1.1.1.40	2.1.1.222	3.2.2.27
		3.6.3.24	3.5.1.44
		1.6.5.5	1.5.1.7
		2.9.1.1	2.7.4.7
		6.2.1.5	3.1.26.11
		1.11.1.6	4.2.2.22
		2.8.3.9	1.1.1.40
		3.1.1.5	6.3.4.15
		2.4.1.58	2.7.7.41
		3.1.13.5	2.4.2.7
		2.3.1.15	4.4.1.21
		5.4.99.21	2.7.1.90
		1.7.2.3	3.3.2.10
		1.1.1.244	3.5.4.5
		6.3.1.20	3.5.1.53
		1.1.1.284	7.1.2.2
		1.1.1.103	4.1.99.17
		1.16.1.9	1.1.1.266
		2.3.1.16	3.2.1.41
		4.3.1.7	6.1.1.10
		2.1.1.144	4.1.1.36
		4.2.1.119	3.6.3.40
		4.2.1.79	3.2.1.8
		3.5.1.19	5.4.99.23
		1.3.5.2
		4.1.1.31
		1.7.99.4
		1.6.1.2
		4.4.1.15
		2.5.1.18
		1.2.4.2
		2.1.1.186
		1.6.5.2
		5.1.3.15
		1.4.4.2
		3.4.21.83
		1.17.4.1
		3.4.11.1
		2.3.1.191
		1.6.6.9
		5.1.3.8
		2.7.7.56
		2.3.1.193
		2.7.1.51
		1.2.1.8
		2.4.1.301
		3.2.1.18
		1.8.1.7
		4.2.1.70
		2.3.1.274
		1.1.1.282
		5.4.99.1
		2.3.1.40
		1.21.4.3
		5.4.99.27
		1.8.4.12
		2.3.1.41
		3.2.1.28
		5.1.3.20
		1.3.3.3
		3.6.1.45
		2.1.1.174

### Sheet: KOs.slim
PD_Enriched_significant	PD_Depleted_significant	PD_Enriched_associated	PD_Depleted_associated
	K20490: lantibiotic transport system ATP-binding protein	K05964: holo-ACP synthase [EC:2.7.7.61]	K07216: hemerythrin
	K02926: large subunit ribosomal protein L4	K15777: 4,5-DOPA dioxygenase extradiol [EC:1.13.11.-]	K20490: lantibiotic transport system ATP-binding protein
		K04032: ethanolamine utilization cobalamin adenosyltransferase [EC:2.5.1.17]	K00077: 2-dehydropantoate 2-reductase [EC:1.1.1.169]
		K10804: acyl-CoA thioesterase I [EC:3.1.2.- 3.1.1.5]	K02926: large subunit ribosomal protein L4
		K06075: MarR family transcriptional regulator, transcriptional regulator for	K15772: arabinogalactan oligomer / maltooligosaccharide transport system permease protein
		K02170: pimeloyl-[acyl-carrier protein] methyl ester esterase [EC:3.1.1.85]	K01734: methylglyoxal synthase [EC:4.2.3.3]
		K13288: oligoribonuclease [EC:3.1.-.-]	K02112: F-type H+-transporting ATPase subunit beta [EC:3.6.3.14]
		K07308: anaerobic dimethyl sulfoxide reductase subunit C (DMSO reductase anchor subunit)	K17319: putative aldouronate transport system permease protein
		K01703: 3-isopropylmalate/(R)-2-methylmalate dehydratase large subunit [EC:4.2.1.33 4.2.1.35]	K02948: small subunit ribosomal protein S11
		K19577: NO_NAME	K01992: ABC-2 type transport system permease protein
		K06910: NO_NAME	K02407: flagellar hook-associated protein 2
		K00567: methylated-DNA-[protein]-cysteine S-methyltransferase	K03415: two-component system, chemotaxis family, response regulator CheV
		K09914: putative lipoprotein	K16511: NO_NAME
		K16370: 6-phosphofructokinase 2 [EC:2.7.1.11]	K09759: nondiscriminating aspartyl-tRNA synthetase [EC:6.1.1.23]
		K03780: L(+)-tartrate dehydratase beta subunit [EC:4.2.1.32]	K00762: orotate phosphoribosyltransferase [EC:2.4.2.10]
		K08312: ADP-ribose diphosphatase [EC:3.6.1.-]	K09974: hypothetical protein
		K03979: GTP-binding protein	K09765: hypothetical protein
		K01903: succinyl-CoA synthetase beta subunit [EC:6.2.1.5]	K05942: NO_NAME
		K01875: seryl-tRNA synthetase [EC:6.1.1.11]	K01006: pyruvate, orthophosphate dikinase [EC:2.7.9.1]
		K09798: hypothetical protein	K01647: citrate synthase [EC:2.3.3.1]
		K03581: exodeoxyribonuclease V alpha subunit [EC:3.1.11.5]	K06392: stage III sporulation protein AC
			K01854: UDP-galactopyranose mutase [EC:5.4.99.9]
			K01443: N-acetylglucosamine-6-phosphate deacetylase [EC:3.5.1.25]
			K01571: oxaloacetate decarboxylase, alpha subunit [EC:4.1.1.3]
			K06385: stage II sporulation protein P
			K09749: hypothetical protein
			K07030: NO_NAME
			K06183: ribosomal small subunit pseudouridine synthase A
			K06406: stage V sporulation protein AD

### Sheet: GOs.slim
PD_Enriched_significant	PD_Depleted_significant	PD_Enriched_associated	PD_Depleted_associated
GO:0004775: [MF] succinate-CoA ligase (ADP-forming) activity	GO:0009420: [CC] bacterial-type flagellum filament	GO:0030798: [MF] trans-aconitate 2-methyltransferase activity	GO:0009420: [CC] bacterial-type flagellum filament
GO:0004591: [MF] oxoglutarate dehydrogenase (succinyl-transferring) activity	GO:0016849: [MF] phosphorus-oxygen lyase activity	GO:0003960: [MF] NADPH:quinone reductase activity	GO:0016849: [MF] phosphorus-oxygen lyase activity
GO:0000175: [MF] 3'-5'-exoribonuclease activity	GO:0004134: [MF] 4-alpha-glucanotransferase activity	GO:0004775: [MF] succinate-CoA ligase (ADP-forming) activity	GO:0004134: [MF] 4-alpha-glucanotransferase activity
GO:0018160: [BP] peptidyl-pyrromethane cofactor linkage	GO:0009190: [BP] cyclic nucleotide biosynthetic process	GO:0004125: [MF] L-seryl-tRNASec selenium transferase activity	GO:0009081: [BP] branched-chain amino acid metabolic process
	GO:0009372: [BP] quorum sensing	GO:0047371: [MF] butyrate-acetoacetate CoA-transferase activity	GO:0009190: [BP] cyclic nucleotide biosynthetic process
	GO:0009421: [CC] bacterial-type flagellum filament cap	GO:0102420: NO_NAME	GO:0006482: [BP] protein demethylation
	GO:0015321: [MF] sodium-dependent phosphate transmembrane transporter activity	GO:0004591: [MF] oxoglutarate dehydrogenase (succinyl-transferring) activity	GO:0018277: [BP] protein deamination
	GO:0016844: [MF] strictosidine synthase activity	GO:0004622: [MF] lysophospholipase activity	GO:0009372: [BP] quorum sensing
	GO:0004844: [MF] uracil DNA N-glycosylase activity	GO:0050485: [MF] oxidoreductase activity, acting on X-H and Y-H to form an X-Y bond, with a disulfide as acceptor	GO:0009421: [CC] bacterial-type flagellum filament cap
	GO:0042781: [MF] 3'-tRNA processing endoribonuclease activity	GO:0008919: [MF] lipopolysaccharide glucosyltransferase I activity	GO:0030245: [BP] cellulose catabolic process
	GO:0009424: [CC] bacterial-type flagellum hook	GO:0050093: [MF] methanol dehydrogenase activity	GO:0019605: [BP] butyrate metabolic process
	GO:0006935: [BP] chemotaxis	GO:0000175: [MF] 3'-5'-exoribonuclease activity	GO:0045261: [CC] proton-transporting ATP synthase complex, catalytic core F(1)
	GO:0044780: [BP] bacterial-type flagellum assembly	GO:0008156: [BP] negative regulation of DNA replication	GO:0015321: [MF] sodium-dependent phosphate transmembrane transporter activity
	GO:0071973: [BP] bacterial-type flagellum-dependent cell motility	GO:0015075: [MF] ion transmembrane transporter activity	GO:0004888: [MF] transmembrane signaling receptor activity
		GO:0015833: [BP] peptide transport	GO:0004754: [MF] saccharopine dehydrogenase (NAD+, L-lysine-forming) activity
		GO:0018160: [BP] peptidyl-pyrromethane cofactor linkage	GO:0016844: [MF] strictosidine synthase activity
		GO:0030699: [MF] glycine reductase activity	GO:0004844: [MF] uracil DNA N-glycosylase activity
		GO:0051903: [MF] S-(hydroxymethyl)glutathione dehydrogenase activity	GO:0042781: [MF] 3'-tRNA processing endoribonuclease activity
		GO:0046416: [BP] D-amino acid metabolic process	GO:0004044: [MF] amidophosphoribosyltransferase activity
		GO:0030700: [CC] glycine reductase complex	GO:0009424: [CC] bacterial-type flagellum hook
		GO:0035435: [BP] phosphate ion transmembrane transport	GO:0006449: [BP] regulation of translational termination
		GO:0003988: [MF] acetyl-CoA C-acyltransferase activity	GO:0006935: [BP] chemotaxis
		GO:0006580: [BP] ethanolamine metabolic process	GO:0044780: [BP] bacterial-type flagellum assembly
		GO:0030697: [MF] S-adenosylmethionine-dependent tRNA (m5U54) methyltransferase activity	GO:0071973: [BP] bacterial-type flagellum-dependent cell motility
		GO:0008425: [MF] 2-polyprenyl-6-methoxy-1,4-benzoquinone methyltransferase activity	GO:0007165: [BP] signal transduction
		GO:0019427: [BP] acetyl-CoA biosynthetic process from acetate	GO:0004373: [MF] glycogen (starch) synthase activity
		GO:0004149: [MF] dihydrolipoyllysine-residue succinyltransferase activity	GO:0030254: [BP] protein secretion by the type III secretion system
		GO:0019148: [MF] D-cysteine desulfhydrase activity	GO:0035438: [MF] cyclic-di-GMP binding
		GO:0006824: [BP] cobalt ion transport	GO:0019281: [BP] L-methionine biosynthetic process from homoserine via O-succinyl-L-homoserine and cystathionine
		GO:0047938: [MF] glucose-6-phosphate 1-epimerase activity	GO:0006168: [BP] adenine salvage
		GO:0002020: [MF] protease binding	GO:0050126: [MF] N-carbamoylputrescine amidase activity
		GO:0008721: [MF] D-serine ammonia-lyase activity	GO:0015986: [BP] ATP synthesis coupled proton transport
		GO:0003955: [MF] NAD(P)H dehydrogenase (quinone) activity	GO:0009288: [CC] bacterial-type flagellum
		GO:0006097: [BP] glyoxylate cycle	GO:0030234: [MF] enzyme regulator activity
		GO:0016706: [MF] oxidoreductase activity, acting on paired donors, with incorporation or reduction of molecular oxygen, 2-oxoglutarate as one donor, and incorporation of one atom each of oxygen into both donors	GO:0009425: [CC] bacterial-type flagellum basal body
		GO:0030091: [BP] protein repair	GO:0030694: [CC] bacterial-type flagellum basal body, rod
		GO:0015716: [BP] organic phosphonate transport	GO:0004301: [MF] epoxide hydrolase activity
		GO:0042744: [BP] hydrogen peroxide catabolic process	GO:0016024: [BP] CDP-diacylglycerol biosynthetic process
		GO:0008737: [MF] L-fuculokinase activity	GO:0030257: [CC] type III protein secretion system complex
		GO:0050121: [MF] N-acylglucosamine 2-epimerase activity	GO:0003999: [MF] adenine phosphoribosyltransferase activity
		GO:0097056: [BP] selenocysteinyl-tRNA(Sec) biosynthetic process	GO:0009113: [BP] purine nucleobase biosynthetic process
		GO:0019546: [BP] arginine deiminase pathway	GO:0004473: [MF] malate dehydrogenase (decarboxylating) (NADP+) activity
		GO:0009022: [MF] tRNA nucleotidyltransferase activity	GO:0006808: [BP] regulation of nitrogen utilization
		GO:0050231: [MF] putrescine carbamoyltransferase activity	GO:0008767: [MF] UDP-galactopyranose mutase activity
		GO:0030674: [MF] protein binding, bridging	GO:0031514: [CC] motile cilium
		GO:0004748: [MF] ribonucleoside-diphosphate reductase activity, thioredoxin disulfide as acceptor	GO:0008899: [MF] homoserine O-succinyltransferase activity
		GO:0016776: [MF] phosphotransferase activity, phosphate group as acceptor	GO:0018580: [MF] nitronate monooxygenase activity
		GO:0001216: [MF] bacterial-type RNA polymerase transcriptional activator activity, sequence-specific DNA binding	GO:0051258: [BP] protein polymerization
		GO:0008235: [MF] metalloexopeptidase activity	GO:0006596: [BP] polyamine biosynthetic process
		GO:0004730: [MF] pseudouridylate synthase activity	GO:0006282: [BP] regulation of DNA repair
		GO:0020037: [MF] heme binding	GO:0043768: [MF] S-ribosylhomocysteine lyase activity
		GO:0004140: [MF] dephospho-CoA kinase activity	GO:0005576: [CC] extracellular region
		GO:0016881: [MF] acid-amino acid ligase activity	GO:0006002: [BP] fructose 6-phosphate metabolic process
		GO:0016624: [MF] oxidoreductase activity, acting on the aldehyde or oxo group of donors, disulfide as acceptor	GO:0015969: [BP] guanosine tetraphosphate metabolic process
		GO:0004375: [MF] glycine dehydrogenase (decarboxylating) activity	GO:0019491: [BP] ectoine biosynthetic process
		GO:0033794: [MF] sarcosine reductase activity	GO:0050573: [MF] dTDP-4-dehydro-6-deoxyglucose reductase activity
		GO:0006749: [BP] glutathione metabolic process	GO:0004605: [MF] phosphatidate cytidylyltransferase activity
		GO:0006979: [BP] response to oxidative stress	GO:0004412: [MF] homoserine dehydrogenase activity
		GO:0046474: [BP] glycerophospholipid biosynthetic process	GO:0006537: [BP] glutamate biosynthetic process
		GO:0019670: [BP] anaerobic glutamate catabolic process	GO:0033362: [BP] lysine biosynthetic process via diaminopimelate, diaminopimelate-aminotransferase pathway
		GO:0004362: [MF] glutathione-disulfide reductase activity	GO:0044781: [BP] bacterial-type flagellum organization
		GO:0033743: [MF] peptide-methionine (R)-S-oxide reductase activity	GO:0004644: [MF] phosphoribosylglycinamide formyltransferase activity
		GO:0050097: [MF] methylaspartate mutase activity	GO:0043751: [MF] polyphosphate:AMP phosphotransferase activity
		GO:0006829: [BP] zinc II ion transport	GO:0015438: [MF] teichoic-acid-transporting ATPase activity
		GO:0008712: [MF] ADP-glyceromanno-heptose 6-epimerase activity
		GO:0004657: [MF] proline dehydrogenase activity
		GO:0019752: [BP] carboxylic acid metabolic process
		GO:0045252: [CC] oxoglutarate dehydrogenase complex
		GO:0052916: [MF] 23S rRNA (guanine(1835)-N(2))-methyltransferase activity
		GO:0008949: [MF] oxalyl-CoA decarboxylase activity
		GO:0015628: [BP] protein secretion by the type II secretion system
		GO:0005960: [CC] glycine cleavage complex

### Sheet: PFAMs.slim
PD_Enriched_significant	PD_Depleted_significant	PD_Enriched_associated	PD_Depleted_associated
PF01636: Phosphotransferase enzyme family	PF13690: Chemotaxis phosphatase CheX	PF08922: Domain of unknown function (DUF1905)	PF13690: Chemotaxis phosphatase CheX
PF13402: Peptidase M60, enhancin and enhancin-like	PF03646: FlaG protein	PF13427: Domain of unknown function (DUF4111)	PF12945: Flagellar protein YcgR
PF14486: Domain of unknown function (DUF4432)	PF09986: Uncharacterized protein conserved in bacteria (DUF2225)	PF02894: Oxidoreductase family, C-terminal alpha/beta domain	PF08680: TATA-box binding
PF17291: NO_NAME	PF03885: Protein of unknown function (DUF327)	PF01636: Phosphotransferase enzyme family	PF12996: DUF based on E. rectale Gene description (DUF3880)
PF00549: CoA-ligase	PF00669: Bacterial flagellin N-terminal helical region	PF13402: Peptidase M60, enhancin and enhancin-like	PF03646: FlaG protein
PF08442: ATP-grasp domain	PF00700: Bacterial flagellin C-terminal helical region	PF14486: Domain of unknown function (DUF4432)	PF10110: Membrane domain of glycerophosphoryl diester phosphodiesterase
PF01899: Na+/H+ ion antiporter subunit	PF07238: PilZ domain	PF04951: D-aminopeptidase	PF09986: Uncharacterized protein conserved in bacteria (DUF2225)
	PF03961: Protein of unknown function (DUF342)	PF05943: Type VI secretion protein, EvpB/VC_A0108, tail sheath	PF17202: Single cache domain 3
	PF02895: Signal transducing histidine kinase, homodimeric domain	PF12790: Type VI secretion lipoprotein, VasD, EvfM, TssJ, VC_A0113	PF03885: Protein of unknown function (DUF327)
	PF12995: Domain of unknown function, E. rectale Gene description (DUF3879)	PF17291: NO_NAME	PF00211: Adenylate and Guanylate cyclase catalytic domain
	PF02120: Flagellar hook-length control protein FliK	PF00549: CoA-ligase	PF00553: Cellulose binding domain
	PF02108: Flagellar assembly protein FliH	PF13788: Domain of unknown function (DUF4180)	PF00669: Bacterial flagellin N-terminal helical region
	PF01584: CheW-like domain	PF09142: tRNA Pseudouridine synthase II, C terminal	PF00700: Bacterial flagellin C-terminal helical region
	PF02623: FliW protein	PF03916: Polysulphide reductase, NrfD	PF10086: Putative membrane peptidase family (DUF2324)
	PF02690: Na+/Pi-cotransporter	PF08442: ATP-grasp domain	PF07238: PilZ domain
	PF02050: Flagellar FliJ protein	PF07731: Multicopper oxidase	PF03961: Protein of unknown function (DUF342)
	PF06165: Glycosyltransferase family 36	PF05591: Type VI secretion system, VipA, VC_A0107 or Hcp2	PF02895: Signal transducing histidine kinase, homodimeric domain
	PF02561: Flagellar protein FliS	PF01899: Na+/H+ ion antiporter subunit	PF12995: Domain of unknown function, E. rectale Gene description (DUF3879)
	PF05130: FlgN protein	PF07355: Glycine/sarcosine/betaine reductase selenoprotein B (GRDB)	PF00015: Methyl-accepting chemotaxis protein (MCP) signalling domain
	PF13636: RNA-binding PUA-like domain of methyltransferase RsmF	PF07732: Multicopper oxidase	PF02120: Flagellar hook-length control protein FliK
	PF01699: Sodium/calcium exchanger protein	PF04723: Glycine reductase complex selenoprotein A	PF02108: Flagellar assembly protein FliH
	PF10387: Protein of unknown function (DUF2442)	PF12843: Putative quorum-sensing-regulated virulence factor	PF01584: CheW-like domain
	PF04647: Accessory gene regulator B	PF08241: Methyltransferase domain	PF16480: Domain of unknown function (DUF5057)
	PF01706: FliG C-terminal domain	PF09997: Predicted membrane protein (DUF2238)	PF02623: FliW protein
		PF09860: Uncharacterized protein conserved in bacteria (DUF2087)	PF02690: Na+/Pi-cotransporter
		PF13302: Acetyltransferase (GNAT) domain	PF14282: FlxA-like protein
		PF02789: Cytosol aminopeptidase family, N-terminal domain	PF02050: Flagellar FliJ protein
		PF06097: Bacterial protein of unknown function (DUF945)	PF06165: Glycosyltransferase family 36
		PF03023: MviN-like protein	PF07194: P2 response regulator binding domain
		PF15943: Putative antitoxin of bacterial toxin-antitoxin system, YdaS/YdaT	PF00306: ATP synthase alpha/beta chain, C terminal domain
		PF07931: Chloramphenicol phosphotransferase-like protein	PF12729: Four helix bundle sensory module for signal transduction
		PF03328: HpcH/HpaI aldolase/citrate lyase family	PF02561: Flagellar protein FliS
		PF10437: Bacterial lipoate protein ligase C-terminus	PF14821: Threonine synthase N terminus
		PF05433: Glycine zipper 2TM domain	PF05130: FlgN protein
		PF03136: Pup-ligase protein	PF13636: RNA-binding PUA-like domain of methyltransferase RsmF
		PF04174: A circularly permuted ATPgrasp	PF01699: Sodium/calcium exchanger protein
		PF13309: HTH domain	PF02446: 4-alpha-glucanotransferase
		PF00676: Dehydrogenase E1 component	PF10387: Protein of unknown function (DUF2442)
		PF13460: NAD(P)H-binding	PF14841: FliG middle domain
		PF10632: He_PIG associated, NEW1 domain of bacterial glycohydrolase	PF04647: Accessory gene regulator B
		PF01979: Amidohydrolase family	PF13509: S1 domain
		PF08352: Oligopeptide/dipeptide transporter, C-terminal region	PF09852: Predicted membrane protein (DUF2079)
		PF16870: 2-oxoglutarate dehydrogenase C-terminal	PF00544: Pectate lyase
		PF10263: SprT-like family	PF03537: Glycoside-hydrolase family GH114
		PF00883: Cytosol aminopeptidase family, catalytic domain	PF01706: FliG C-terminal domain
		PF00394: Multicopper oxidase	PF14262: Carbohydrate-binding domain-containing protein Cthe_2159
		PF05957: Bacterial protein of unknown function (DUF883)	PF02465: Flagellar hook-associated protein 2 N-terminus
		PF04963: Sigma-54 factor, core binding domain	PF17117: Domain of unknown function (DUF5104)
		PF05638: Type VI secretion system effector, Hcp	PF16226: Domain of unknown function (DUF4885)
		PF08348: YheO-like PAS domain	PF01339: CheB methylesterase
		PF02817: e3 binding domain	PF12993: Domain of unknown function, E. rectale Gene description (DUF3877)
		PF13098: Thioredoxin-like domain	PF16745: RsgA N-terminal domain
		PF00199: Catalase	PF17167: Glycosyl hydrolase 36 superfamily, catalytic domain
		PF06628: Catalase-related immune-responsive	PF13711: Domain of unknown function (DUF4160)
		PF05360: yiaA/B two helix domain	PF16160: Domain of unknown function (DUF4866)
		PF10722: Putative bacterial sensory transduction regulator	PF17125: N-terminal domain of 16S rRNA methyltransferase RsmF
		PF13593: SBF-like CPA transporter family (DUF4137)	PF06429: Flagellar basal body rod FlgEFG protein C-terminal
		PF12883: Protein of unknown function (DUF3828)	PF02823: ATP synthase, Delta/Epsilon chain, beta-sandwich domain
		PF09339: IclR helix-turn-helix domain	PF07195: Flagellar hook-associated protein 2 C-terminus
		PF08338: Domain of unknown function (DUF1731)	PF14842: FliG N-terminal domain
		PF00585: C-terminal regulatory domain of Threonine dehydratase	PF16980: Putative citrate transport
		PF00309: Sigma-54 factor, Activator interacting domain (AID)	PF00460: Flagella basal body rod protein
		PF11898: Domain of unknown function (DUF3418)	PF00543: Nitrogen regulatory protein P-II
		PF01619: Proline dehydrogenase	PF01170: Putative RNA methylase family UPF0020
		PF13580: SIS domain	PF06124: Staphylococcal protein of unknown function (DUF960)
		PF15930: Domain of unknown function	PF03748: Flagellar basal body-associated protein FliL
		PF04552: Sigma-54, DNA binding domain	PF03447: Homoserine dehydrogenase, NAD binding domain
		PF00496: Bacterial extracellular solute-binding proteins, family 5 Middle	PF12939: Domain of unknown function (DUF3837)
		PF03334: Na+/H+ antiporter subunit	PF01973: Protein of unknown function DUF115
		PF11924: Inverse autotransporter, beta-domain	PF03275: UDP-galactopyranose mutase
		PF02567: Phenazine biosynthesis-like protein	PF01312: FlhB HrpN YscU SpaS Family
		PF02566: OsmC-like protein	PF04509: CheC-like family
		PF08331: Domain of unknown function (DUF1730)	PF02664: S-Ribosylhomocysteinase (LuxS)
		PF07290: Protein of unknown function (DUF1449)	PF04536: TPM domain
		PF11769: Protein of unknown function (DUF3313)	PF10728: Domain of unknown function (DUF2520)
		PF08751: TrwC relaxase	PF01238: Phosphomannose isomerase type I
		PF05656: Protein of unknown function (DUF805)	PF01183: Glycosyl hydrolases family 25
		PF02831:	PF01514: Secretory protein of YscJ/FliF family
		PF06078: Bacterial protein of unknown function (DUF937)	PF03060: Nitronate monooxygenase
		PF09962: Uncharacterized conserved protein (DUF2196)	PF02154: Flagellar motor switch protein FliM
		PF13941: MutL protein	PF00365: Phosphofructokinase
		PF05977: Transmembrane secretion effector	PF12611: Putative flagellar
		PF01641: SelR domain	PF13782: Stage V sporulation protein AB
		PF05962: HutD	PF09527: Putative F0F1-ATPase subunit Ca2+/Mg2+ transporter
		PF11818: C-terminal domain of tail specific protease (DUF3340)	PF01588: Putative tRNA binding domain
		PF00667: FAD binding domain	PF09538: Protein of unknown function (FYDLN_acid)
		PF01597: Glycine cleavage H-protein	PF01739: CheR methyltransferase, SAM binding domain
			PF13476: AAA domain
			PF05683: Fumarase C-terminus
			PF01052: Type III flagellar switch regulator (C-ring) FliN C-term
			PF08486: Stage II sporulation protein
			PF00213: ATP synthase delta (OSCP) subunit
			PF08291: Peptidase M15
			PF06745: KaiC
			PF03705: CheR methyltransferase, all-alpha domain
			PF01734: Patatin-like phospholipase
			PF13566: Domain of unknown function (DUF4130
			PF02631: RecX family
			PF05389: Negative regulator of genetic competence (MecA)
			PF12164: Stage V sporulation protein AA
			PF13404: AsnC-type helix-turn-helix domain

### Sheet: EGGNOGs.slim
PD_Enriched_significant	PD_Depleted_significant	PD_Enriched_associated	PD_Depleted_associated
	ENOG4109085	ENOG4105CPQ	ENOG4109085
	ENOG4111NSJ	ENOG4108PEV	ENOG4111NSJ
	COG1636	ENOG410XS0E	COG0733
	ENOG4105WPN	COG1043	ENOG4105C8J
		ENOG4105DAF	ENOG4105PK4
		COG1063	ENOG4111VI1
		ENOG4107RHH	ENOG4105C8Q
		ENOG4110A1H	ENOG410XPRU
		ENOG4105DRW	ENOG4105W5Q
		COG1566	ENOG4105HQ9
		COG1399	ENOG4107RGC
		COG0050	ENOG4107HI9
		COG2066	ENOG410ZM1E
		ENOG4105CSV	COG1636
		ENOG4105W8S	ENOG4105WPN
		ENOG4112315	COG0840
		COG2065	ENOG41082AB
		ENOG4108UK1	ENOG410ZX07
		ENOG4105CGV	COG2003
		ENOG41090XA	ENOG4106JXX
		ENOG4111QTC	ENOG410YAFB
		ENOG4105DJY	COG1208
		COG0711	ENOG4108NW9
			ENOG410Z6F6
			ENOG4106M4J
			ENOG4107EES
			ENOG4108IKA
			ENOG410YC5Y
			ENOG41060YU
			ENOG4108Y76
			ENOG4111MSQ
			ENOG4108WF2
			COG1713
			ENOG4106QBH
			ENOG410YHA8
			ENOG4105C12
			ENOG4105RZM
			ENOG4111XTI
			COG3459
			ENOG4108WYK
			ENOG4111JFU
			ENOG4107V2X
			ENOG4111HRW
			ENOG4108YXN
			ENOG41078BN
			ENOG410Z59Z
			ENOG4105J41
			COG3507
			ENOG4105NI6
			ENOG41086KK
			ENOG410XS18
			ENOG4105CKK
			COG4887
			ENOG4108MZG
			ENOG4108JSW
			COG0562
			ENOG4107RXK
			ENOG4105E2V
			ENOG4106EK9
			ENOG4107QT3
			ENOG4105CQU
			COG4769
			COG0737
			ENOG4107TNZ
			ENOG4108RQU
			ENOG4111GAC
			ENOG4105WWE
			ENOG41122N2
			ENOG4105F5H
			ENOG41063TF
			ENOG410673D
			ENOG41125JT
			ENOG4105DSG
			ENOG4108I9V
			ENOG4105M6I
			ENOG4111UXX
			COG5341
			ENOG4105CZ3
			ENOG410XNPK
			ENOG4105CB3
			ENOG4106M9Z
