## Supplementary Table 8 for "Integrated multi-cohort analysis of the Parkinson’s disease gut metagenome"

### Sheet: Sheet 1
metadata	value	coef	stderr	N	N.not.0	pval	qval	feature	data_level	ci_lower_TBC	ci_lower_Rush	ci_lower_Shanghai	ci_lower_Bonn	auroc_TBC	auroc_Rush	auroc_Shanghai	auroc_Bonn	ci_upper_TBC	ci_upper_Rush	ci_upper_Shanghai	ci_upper_Bonn
PD	Yes	0.0655128	0.0164486	364	224	8.24221e-05	0.0120336	Akkermansia_muciniphila	Species	0.475162	0.458899	0.540125	0.66464	0.583874	0.569114	0.650658	0.781106	0.692587	0.679329	0.761191	0.897572
PD	Yes	0.0271405	0.00721179	364	330	0.000195742	0.0142892	Ruthenibacterium_lactatiformans	Species	0.697714	0.408589	0.499876	0.545516	0.783907	0.530258	0.625329	0.684332	0.8701	0.651927	0.750782	0.823148
PD	Yes	-0.0343661	0.00990183	364	342	0.000582339	0.0170043	Faecalibacterium_prausnitzii	Species	0.205045	0.273793	0.396614	0.253484	0.30597	0.380126	0.527303	0.402074	0.406896	0.486458	0.657991	0.550664
PD	Yes	0.00670302	0.0019034	364	76	0.000483803	0.0170043	Ruminococcaceae_bacterium_D5	Species	0.509617	0.484138	0.537219	0.51801	0.598151	0.552249	0.623026	0.62788	0.686684	0.62036	0.708834	0.73775
PD	Yes	0.00789635	0.00227265	364	163	0.000573966	0.0170043	Intestinimonas_butyriciproducens	Species	0.501833	0.475657	0.523558	0.55039	0.6061	0.574405	0.638158	0.674539	0.710367	0.673152	0.752758	0.798689
PD	Yes	-0.0184216	0.00551135	364	221	0.000917597	0.0191384	Roseburia_intestinalis	Species	0.33775	0.26722	0.334034	0.254192	0.439163	0.36789	0.4625	0.400922	0.540576	0.46856	0.590966	0.547652
PD	Yes	0.0125678	0.0037314	364	60	0.000838264	0.0191384	Bifidobacterium_bifidum	Species	0.496719	0.501542	0.448589	0.421465	0.574627	0.579034	0.513158	0.53053	0.652535	0.656527	0.577727	0.639594
PD	Yes	0.0319787	0.0097087	364	280	0.00108589	0.0198176	Alistipes_finegoldii	Species	0.431406	0.534482	0.479134	0.389525	0.544127	0.642196	0.605263	0.542051	0.656848	0.74991	0.731392	0.694576
PD	Yes	0.00887504	0.00273173	364	96	0.00126764	0.020564	Eisenbergiella_tayi	Species	0.600968	0.465714	0.522834	0.40625	0.678618	0.568122	0.599342	0.518433	0.756267	0.670529	0.675851	0.630616
PD	Yes	-0.0188069	0.00687265	364	247	0.00651803	0.0793027	Roseburia_faecis	Species	0.234814	0.294274	0.368442	0.271674	0.340688	0.395172	0.498684	0.421083	0.446561	0.49607	0.628926	0.570492
PD	Yes	0.0176471	0.00644771	364	208	0.00650887	0.0793027	Bifidobacterium_longum	Species	0.541139	0.417581	0.432316	0.368837	0.640818	0.524802	0.560526	0.519585	0.740497	0.632022	0.688737	0.670334
PD	Yes	0.0233748	0.00842662	364	237	0.00582544	0.0793027	Firmicutes_bacterium_CAG_83	Species	0.393405	0.470092	0.522017	0.418926	0.504218	0.575728	0.644408	0.570853	0.615031	0.681363	0.766798	0.722779
PD	Yes	0.0267385	0.00693143	364	330	0.000135708	0.00502119	Ruthenibacterium	Genus	0.697714	0.408589	0.499876	0.545516	0.783907	0.530258	0.625329	0.684332	0.8701	0.651927	0.750782	0.823148
PD	Yes	0.0654072	0.0162484	364	224	6.93669e-05	0.00502119	Akkermansia	Genus	0.475162	0.458899	0.540125	0.66464	0.583874	0.569114	0.650658	0.781106	0.692587	0.679329	0.761191	0.897572
PD	Yes	-0.0311206	0.00900252	364	341	0.000611872	0.0113196	Roseburia	Genus	0.235155	0.263683	0.393137	0.237694	0.339228	0.369213	0.525658	0.390553	0.4433	0.474743	0.658178	0.543412
PD	Yes	0.00783882	0.00224956	364	163	0.000553433	0.0113196	Intestinimonas	Genus	0.501833	0.475657	0.523558	0.55039	0.6061	0.574405	0.638158	0.674539	0.710367	0.673152	0.752758	0.798689
PD	Yes	-0.0316006	0.00957632	364	342	0.00106419	0.013125	Faecalibacterium	Genus	0.205045	0.273793	0.396614	0.253484	0.30597	0.380126	0.527303	0.402074	0.406896	0.486458	0.657991	0.550664
PD	Yes	0.0305823	0.00912337	364	305	0.000887169	0.013125	Firmicutes_unclassified	Genus	0.444364	0.448688	0.588781	0.45562	0.554835	0.560847	0.703947	0.602535	0.665306	0.673005	0.819114	0.749449
PD	Yes	0.0458674	0.0143291	364	344	0.00149127	0.0157649	Alistipes	Genus	0.366356	0.499259	0.542529	0.503488	0.475341	0.606316	0.663158	0.646313	0.584325	0.713373	0.783787	0.789138
PD	Yes	0.0123379	0.0039832	364	139	0.00210502	0.0194715	Eisenbergiella	Genus	0.625141	0.428523	0.527914	0.3749	0.71074	0.537698	0.624342	0.495392	0.796338	0.646874	0.72077	0.615883
PD	Yes	0.00296476	0.00101192	364	40	0.00360732	0.0296602	Coprobacillus	Genus	0.499741	0.487164	0.449261	0.457999	0.547696	0.528935	0.549013	0.554147	0.595652	0.570707	0.648765	0.650296
PD	Yes	0.027544	0.0101193	364	278	0.00680596	0.0503641	Bifidobacterium	Genus	0.527034	0.451595	0.42878	0.369151	0.633679	0.561839	0.559211	0.519585	0.740324	0.672083	0.689641	0.67002
PD	Yes	0.00890984	0.00167875	364	357	1.95069e-07	6.90543e-05	PWY-7383: anaerobic energy metabolism (invertebrates, cytosol)	Pathways.slim	0.490586	0.559695	0.617535	0.615424	0.604964	0.660384	0.729934	0.743088	0.719343	0.761072	0.842333	0.870752
PD	Yes	-0.00584403	0.00122288	364	364	2.57353e-06	0.000455515	THISYNARA-PWY: superpathway of thiamin diphosphate biosynthesis III (eukaryotes)	Pathways.slim	0.240671	0.314564	0.183637	0.228122	0.345879	0.42328	0.300658	0.37212	0.451087	0.531997	0.417679	0.516118
PD	Yes	0.0058843	0.00142524	364	352	4.53866e-05	0.00535562	PWY0-1241: ADP-L-glycero-.beta.-D-manno-heptose biosynthesis	Pathways.slim
PD	Yes	0.00537508	0.00135742	364	354	9.04473e-05	0.00800459	PWY66-399: gluconeogenesis III	Pathways.slim	0.424216	0.601826	0.597448	0.579531	0.537638	0.70205	0.712829	0.713134	0.65106	0.802274	0.82821	0.846737
PD	Yes	-0.00413168	0.00119539	364	364	0.00061315	0.0241172	ASPASN-PWY: superpathway of L-aspartate and L-asparagine biosynthesis	Pathways.slim	0.240899	0.393086	0.275964	0.169603	0.343608	0.5	0.403289	0.306452	0.446317	0.606914	0.530614	0.443301
PD	Yes	-0.00324203	0.000924909	364	364	0.000513782	0.0241172	PWY-6168: flavin biosynthesis III (fungi)	Pathways.slim	0.235199	0.336	0.263946	0.239035	0.338741	0.442791	0.391447	0.385945	0.442284	0.549582	0.518949	0.532855
PD	Yes	0.00391663	0.00110377	364	219	0.000438667	0.0241172	PWY-6263: superpathway of menaquinol-8 biosynthesis II	Pathways.slim	0.481665	0.520832	0.476545	0.455399	0.585659	0.622024	0.602961	0.601382	0.689652	0.723216	0.729376	0.747366
PD	Yes	0.00350337	0.00101234	364	274	0.000603573	0.0241172	PWY-6588: pyruvate fermentation to acetone	Pathways.slim	0.608968	0.461113	0.487352	0.37085	0.703439	0.569279	0.613816	0.521313	0.797911	0.677445	0.740279	0.671777
PD	Yes	-0.00322242	0.000924518	364	363	0.000551877	0.0241172	PWY-7242: D-fructuronate degradation	Pathways.slim	0.270744	0.29227	0.291265	0.231958	0.377028	0.395833	0.419737	0.376728	0.483312	0.499397	0.548208	0.521498
PD	Yes	-0.00320995	0.000961247	364	363	0.000927512	0.030583	GLUCUROCAT-PWY: superpathway of .beta.-D-glucuronide and D-glucuronate degradation	Pathways.slim
PD	Yes	-0.00571811	0.00172039	364	364	0.000979724	0.030583	PWY-6147: 6-hydroxymethyl-dihydropterin diphosphate biosynthesis I	Pathways.slim	0.244392	0.367985	0.220149	0.216433	0.350422	0.477844	0.343421	0.359447	0.456451	0.587703	0.466693	0.502461
PD	Yes	-0.00558482	0.00168857	364	364	0.00103671	0.030583	PWY-7539: 6-hydroxymethyl-dihydropterin diphosphate biosynthesis III (Chlamydia)	Pathways.slim	0.240348	0.375761	0.228332	0.207627	0.346528	0.486111	0.353289	0.35023	0.452708	0.596461	0.478247	0.492833
PD	Yes	0.00422648	0.00130834	364	364	0.00135017	0.0367662	PWY-5188: tetrapyrrole biosynthesis I (from glutamate)	Pathways.slim	0.562901	0.38687	0.494528	0.438375	0.670019	0.502976	0.621711	0.586406	0.777137	0.619083	0.748893	0.734436
PD	Yes	-0.00364649	0.0012048	364	364	0.00265135	0.0625719	RIBOSYN2-PWY: flavin biosynthesis I (bacteria and plants)	Pathways.slim	0.230327	0.370271	0.257547	0.246512	0.334199	0.479828	0.384868	0.403226	0.43807	0.589385	0.51219	0.55994
PD	Yes	-0.00349198	0.00114788	364	364	0.00252073	0.0625719	TRPSYN-PWY: L-tryptophan biosynthesis	Pathways.slim	0.321014	0.28774	0.219194	0.357532	0.428618	0.393849	0.341447	0.512673	0.536222	0.499958	0.4637	0.667813
PD	Yes	0.00256368	0.000855494	364	266	0.00291728	0.0633497	PWY-6595: superpathway of guanosine nucleotides degradation (plants)	Pathways.slim	0.463209	0.462186	0.49439	0.438157	0.57268	0.573743	0.620724	0.586406	0.682151	0.685301	0.747057	0.734654
PD	Yes	-0.00392962	0.00131702	364	364	0.00304222	0.0633497	PWY0-1586: peptidoglycan maturation (meso-diaminopimelate containing)	Pathways.slim	0.313616	0.344369	0.249498	0.214875	0.421155	0.458333	0.375658	0.358295	0.528694	0.572298	0.501818	0.501715
PD	Yes	0.00494352	0.00167719	364	358	0.00341225	0.0671077	PWY-7234: inosine-5'-phosphate biosynthesis III	Pathways.slim	0.473911	0.44341	0.524072	0.430889	0.580143	0.55291	0.647368	0.579493	0.686374	0.66241	0.770665	0.728097
PD	Yes	0.00355101	0.00122683	364	106	0.00402948	0.0750756	PWY-622: starch biosynthesis	Pathways.slim	0.544965	0.446841	0.389151	0.378645	0.617294	0.539352	0.498355	0.520161	0.689623	0.631863	0.60756	0.661678
PD	Yes	-0.00272659	0.000956128	364	358	0.00459954	0.0814119	GALACT-GLUCUROCAT-PWY: superpathway of hexuronide and hexuronate degradation	Pathways.slim	0.290974	0.301657	0.372791	0.213735	0.399416	0.410714	0.503289	0.358295	0.507858	0.519771	0.633788	0.502854
PD	Yes	-0.00374207	0.0013215	364	364	0.00488908	0.0824159	PWY-6936: seleno-amino acid biosynthesis	Pathways.slim	0.386587	0.319171	0.226569	0.232468	0.495133	0.428902	0.351974	0.37788	0.603679	0.538634	0.477378	0.523292
PD	Yes	0.00407479	0.000769194	364	364	2.05174e-07	0.000157164	2.7.4.9	Enzymes.slim	0.551599	0.481078	0.597341	0.601503	0.655419	0.593585	0.711184	0.731567	0.759238	0.706091	0.825028	0.86163
PD	Yes	0.00355895	0.000664541	364	363	1.5263e-07	0.000157164	2.7.7.56	Enzymes.slim	0.540998	0.531871	0.571955	0.527838	0.648605	0.643188	0.692105	0.668203	0.756212	0.754504	0.812256	0.808567
PD	Yes	-0.00220352	0.000433794	364	364	6.07736e-07	0.000310351	4.1.99.17	Enzymes.slim	0.339566	0.19837	0.23901	0.14409	0.447437	0.299272	0.367763	0.27765	0.555307	0.400175	0.496516	0.411209
PD	Yes	0.00301974	0.000619113	364	302	1.61656e-06	0.000619144	2.3.1.274	Enzymes.slim	0.637646	0.458674	0.520113	0.51052	0.735724	0.571098	0.644079	0.65553	0.833801	0.683522	0.768045	0.80054
PD	Yes	-0.00246809	0.000525387	364	364	3.75255e-06	0.000821273	2.4.2.7	Enzymes.slim	0.215309	0.313806	0.208703	0.215658	0.318949	0.424934	0.330263	0.359447	0.422588	0.536062	0.451824	0.503236
PD	Yes	-0.0023623	0.000500293	364	364	3.34754e-06	0.000821273	2.6.1.83	Enzymes.slim	0.294756	0.226455	0.212785	0.269221	0.40623	0.326389	0.333553	0.418203	0.517703	0.426322	0.45432	0.567184
PD	Yes	0.00351111	0.000745304	364	357	3.52928e-06	0.000821273	4.1.1.32	Enzymes.slim	0.490573	0.476173	0.618283	0.593687	0.60464	0.583664	0.730592	0.723502	0.718707	0.691155	0.842901	0.853318
PD	Yes	-0.00200253	0.000429487	364	364	4.39793e-06	0.000842203	3.1.3.11	Enzymes.slim	0.31444	0.273628	0.193688	0.174327	0.426995	0.381944	0.315132	0.309908	0.539551	0.490261	0.436575	0.445489
PD	Yes	0.00378176	0.000827813	364	364	6.76654e-06	0.00115182	2.3.1.n3	Enzymes.slim	0.480522	0.430715	0.616295	0.626311	0.592797	0.541997	0.729605	0.752304	0.705072	0.653279	0.842916	0.878298
PD	Yes	0.00352357	0.000781171	364	364	8.76586e-06	0.00134293	2.1.1.207	Enzymes.slim	0.51663	0.473156	0.529351	0.573251	0.624919	0.584325	0.651974	0.713134	0.733208	0.695495	0.774596	0.853017
PD	Yes	0.00326279	0.000734659	364	364	1.19236e-05	0.00166063	2.7.8.7	Enzymes.slim	0.569496	0.391775	0.578978	0.495885	0.674886	0.502976	0.697368	0.639401	0.780277	0.614177	0.815759	0.782917
PD	Yes	0.00245395	0.000573157	364	364	2.38532e-05	0.0024362	1.17.1.8	Enzymes.slim	0.571839	0.345726	0.543501	0.613776	0.677807	0.454034	0.664474	0.740783	0.783774	0.562342	0.785447	0.86779
PD	Yes	0.00336453	0.000783877	364	364	2.27681e-05	0.0024362	1.8.4.12	Enzymes.slim	0.506949	0.544868	0.418036	0.518782	0.613887	0.653439	0.548684	0.660138	0.720825	0.76201	0.679332	0.801495
PD	Yes	-0.00295001	0.000688569	364	364	2.35708e-05	0.0024362	2.6.1.1	Enzymes.slim	0.281809	0.354609	0.141262	0.149232	0.391304	0.463624	0.250658	0.28341	0.5008	0.57264	0.360054	0.417588
PD	Yes	0.00290337	0.000670941	364	364	1.95772e-05	0.0024362	3.3.1.1	Enzymes.slim	0.489747	0.494988	0.500778	0.614249	0.597015	0.599206	0.625658	0.739631	0.704283	0.703425	0.750538	0.865014
PD	Yes	-0.00209134	0.000505765	364	364	4.4211e-05	0.00423321	4.1.1.19	Enzymes.slim	0.275658	0.345383	0.178624	0.190238	0.383842	0.457011	0.295395	0.336406	0.492025	0.568638	0.412166	0.482573
PD	Yes	-0.00211515	0.000521039	364	364	6.03805e-05	0.00544135	3.1.11.2	Enzymes.slim	0.339693	0.296065	0.2107	0.111937	0.447761	0.406085	0.333553	0.236175	0.55583	0.516105	0.456405	0.360413
PD	Yes	0.00217333	0.000540868	364	364	7.14131e-05	0.00575815	2.1.1.192	Enzymes.slim	0.558586	0.430734	0.439278	0.550779	0.659637	0.544643	0.573684	0.686636	0.760688	0.658552	0.708091	0.822493
PD	Yes	0.0040557	0.00100808	364	364	7.00268e-05	0.00575815	2.4.2.9	Enzymes.slim	0.539354	0.41613	0.558465	0.512878	0.646982	0.525132	0.678947	0.654378	0.754611	0.634135	0.799429	0.795877
PD	Yes	0.00316959	0.000797032	364	362	8.44884e-05	0.00583274	2.7.14.1	Enzymes.slim	0.468605	0.489002	0.527094	0.523117	0.581441	0.596561	0.651974	0.663594	0.694276	0.704119	0.776854	0.804072
PD	Yes	-0.00204326	0.000514274	364	364	8.57534e-05	0.00583274	3.2.2.27	Enzymes.slim	0.201173	0.3231	0.282229	0.225729	0.302726	0.431548	0.409868	0.369816	0.404278	0.539995	0.537508	0.513902
PD	Yes	0.00234215	0.000588466	364	361	8.33706e-05	0.00583274	4.99.1.12	Enzymes.slim	0.577825	0.434162	0.47138	0.488526	0.682998	0.546131	0.6	0.632488	0.788171	0.6581	0.72862	0.776451
PD	Yes	0.00222107	0.000559762	364	364	8.75673e-05	0.00583274	5.1.1.1	Enzymes.slim	0.440054	0.502204	0.503919	0.568119	0.551265	0.614749	0.630263	0.705069	0.662477	0.727293	0.756607	0.842019
PD	Yes	0.00260186	0.000658002	364	361	9.24557e-05	0.00590176	1.3.5.2	Enzymes.slim	0.575796	0.550934	0.358814	0.429204	0.676184	0.65873	0.489474	0.579493	0.776572	0.766526	0.620134	0.729782
PD	Yes	-0.00409098	0.00103736	364	361	9.64976e-05	0.00591338	3.1.1.11	Enzymes.slim	0.209976	0.392175	0.194736	0.260263	0.315704	0.499669	0.3125	0.414747	0.421432	0.607164	0.430264	0.56923
PD	Yes	0.0052843	0.00097207	364	349	1.00759e-07	0.000133983	K01693: imidazoleglycerol-phosphate dehydratase [EC:4.2.1.19]	KOs.slim	0.613015	0.457174	0.58093	0.552262	0.715769	0.570602	0.697039	0.687788	0.818522	0.68403	0.813149	0.823314
PD	Yes	0.00513794	0.000966332	364	347	1.85829e-07	0.000133983	K01875: seryl-tRNA synthetase [EC:6.1.1.11]	KOs.slim	0.643851	0.465932	0.578799	0.4251	0.7427	0.576389	0.699342	0.573733	0.841548	0.686846	0.819886	0.722366
PD	Yes	0.00625456	0.00113508	364	354	6.84e-08	0.000133983	K02066: phospholipid/cholesterol/gamma-HCH transport system permease protein	KOs.slim	0.574429	0.544716	0.545908	0.48963	0.6817	0.649802	0.667763	0.633641	0.788971	0.754887	0.789619	0.777651
PD	Yes	0.00504149	0.000943228	364	341	1.61076e-07	0.000133983	K03621: glycerol-3-phosphate acyltransferase PlsX [EC:2.3.1.15]	KOs.slim	0.681561	0.435107	0.495762	0.510146	0.773524	0.54795	0.622368	0.652074	0.865486	0.660793	0.748974	0.794001
PD	Yes	0.00470583	0.00089284	364	356	2.34889e-07	0.000135484	K00567: methylated-DNA-[protein]-cysteine S-methyltransferase	KOs.slim	0.571464	0.443797	0.518148	0.601246	0.674238	0.553902	0.642763	0.732719	0.777011	0.664008	0.767379	0.864192
PD	Yes	0.00477576	0.000946217	364	359	7.13763e-07	0.000257312	K00215: 4-hydroxy-tetrahydrodipicolinate reductase [EC:1.17.1.8]	KOs.slim	0.599782	0.413892	0.586475	0.483215	0.70279	0.530093	0.702961	0.626728	0.805798	0.646293	0.819446	0.770242
PD	Yes	0.00484196	0.000949504	364	203	5.52195e-07	0.000257312	K00333: NADH-quinone oxidoreductase subunit D [EC:1.6.5.3]	KOs.slim	0.535482	0.492622	0.524207	0.618872	0.641629	0.600033	0.629276	0.743088	0.747776	0.707444	0.734346	0.867303
PD	Yes	0.00519517	0.00102762	364	229	6.85095e-07	0.000257312	K09007: GTP cyclohydrolase I [EC:3.5.4.16]	KOs.slim	0.596551	0.472332	0.5609	0.572896	0.69987	0.580357	0.673026	0.705645	0.803189	0.688382	0.785153	0.838394
PD	Yes	0.00536186	0.00107173	364	292	8.84973e-07	0.000283585	K00627: pyruvate dehydrogenase E2 component (dihydrolipoamide acetyltransferase) [EC:2.3.1.12]	KOs.slim	0.570324	0.478441	0.516083	0.511746	0.677158	0.587798	0.642105	0.653226	0.783991	0.697154	0.768128	0.794706
PD	Yes	0.00495223	0.000998287	364	345	1.08575e-06	0.000313131	K07040: NO_NAME	KOs.slim	0.611461	0.448911	0.527662	0.477298	0.711551	0.558862	0.650329	0.62212	0.811641	0.668814	0.772996	0.766942
PD	Yes	0.00547391	0.00112528	364	318	1.71979e-06	0.000450898	K02825: pyrimidine operon attenuation protein / uracil phosphoribosyltransferase [EC:2.4.2.9]	KOs.slim	0.663422	0.449077	0.540393	0.48487	0.759896	0.560681	0.6625	0.630184	0.85637	0.672285	0.784607	0.775499
PD	Yes	0.00458346	0.000949979	364	337	2.07335e-06	0.000498296	K01903: succinyl-CoA synthetase beta subunit [EC:6.2.1.5]	KOs.slim	0.582598	0.505482	0.395087	0.411002	0.686243	0.612269	0.525658	0.560484	0.789888	0.719055	0.656229	0.709965
PD	Yes	0.0059003	0.00124066	364	262	2.86643e-06	0.000635907	K00340: NADH-quinone oxidoreductase subunit K [EC:1.6.5.3]	KOs.slim	0.589107	0.488767	0.445305	0.468426	0.690623	0.596892	0.573026	0.614631	0.792139	0.705016	0.700748	0.760837
PD	Yes	0.0048068	0.00103359	364	237	4.65738e-06	0.00074583	K00060: threonine 3-dehydrogenase [EC:1.1.1.103]	KOs.slim	0.56063	0.454394	0.535032	0.570268	0.665152	0.563988	0.655592	0.703917	0.769675	0.673582	0.776152	0.837566
PD	Yes	0.00470915	0.00100825	364	344	4.25e-06	0.00074583	K00611: ornithine carbamoyltransferase [EC:2.1.3.3]	KOs.slim	0.669356	0.446712	0.527974	0.374231	0.762005	0.558862	0.652632	0.524194	0.854654	0.671013	0.777289	0.674156
PD	Yes	0.00530515	0.00113252	364	207	3.98859e-06	0.00074583	K01447: N-acetylmuramoyl-L-alanine amidase	KOs.slim	0.526546	0.485039	0.535666	0.620471	0.63303	0.592923	0.638816	0.745392	0.739515	0.700808	0.741965	0.870313
PD	Yes	0.00490934	0.00105409	364	203	4.51373e-06	0.00074583	K02022: NO_NAME	KOs.slim	0.517559	0.487851	0.543989	0.587509	0.625568	0.595899	0.65	0.717742	0.733576	0.703948	0.756011	0.847975
PD	Yes	0.00449191	0.000968312	364	314	4.91358e-06	0.00074583	K02032: peptide/nickel transport system ATP-binding protein	KOs.slim	0.63091	0.479903	0.454669	0.45566	0.731019	0.588294	0.583224	0.602535	0.831128	0.696684	0.711778	0.749409
PD	Yes	0.00363914	0.000776273	364	292	3.91643e-06	0.00074583	K12339: cysteine synthase B [EC:2.5.1.47]	KOs.slim	0.489318	0.505969	0.539293	0.515964	0.601071	0.609127	0.661513	0.662442	0.712823	0.712285	0.783733	0.80892
PD	Yes	0.00422281	0.000912756	364	348	5.19869e-06	0.000749651	K03733: integrase/recombinase XerC	KOs.slim	0.445697	0.486197	0.565788	0.557598	0.561973	0.593915	0.684868	0.693548	0.678248	0.701633	0.803948	0.829499
PD	Yes	0.00468205	0.00102197	364	202	6.37811e-06	0.000875927	K09819: manganese/iron transport system permease protein	KOs.slim	0.525146	0.472242	0.523581	0.558632	0.63303	0.58168	0.628618	0.693548	0.740915	0.691118	0.733656	0.828465
PD	Yes	0.00303861	0.00067283	364	320	8.54118e-06	0.00111967	K02445: MFS transporter, OPA family, glycerol-3-phosphate transporter	KOs.slim	0.487665	0.501702	0.546659	0.422956	0.597988	0.606978	0.667105	0.571429	0.708311	0.712253	0.787552	0.719901
PD	Yes	0.00408891	0.000910608	364	359	9.58187e-06	0.00117649	K01703: 3-isopropylmalate/(R)-2-methylmalate dehydratase large subunit [EC:4.2.1.33 4.2.1.35]	KOs.slim	0.535745	0.521187	0.253486	0.479197	0.639844	0.626323	0.378289	0.625576	0.743944	0.731459	0.503093	0.771955
PD	Yes	0.00467232	0.00104165	364	269	9.79052e-06	0.00117649	K06167: phosphoribosyl 1,2-cyclic phosphate phosphodiesterase [EC:3.1.4.55]	KOs.slim	0.512452	0.414134	0.532301	0.63624	0.622972	0.525132	0.653947	0.762673	0.733493	0.63613	0.775594	0.889105
PD	Yes	0.00394355	0.000882909	364	364	1.06568e-05	0.00122937	K02933: large subunit ribosomal protein L6	KOs.slim	0.38144	0.492842	0.378546	0.441775	0.490915	0.598545	0.509211	0.591014	0.60039	0.704248	0.639875	0.740252
PD	Yes	-0.000949218	0.00016996	364	364	4.61973e-08	0.000147601	GO:0003999: [MF] adenine phosphoribosyltransferase activity	GOs.slim	0.239277	0.259616	0.214001	0.146364	0.344257	0.368717	0.338158	0.27765	0.449237	0.477818	0.462315	0.408935
PD	Yes	0.001066	0.000200512	364	363	1.86356e-07	0.000218401	GO:0009022: [MF] tRNA nucleotidyltransferase activity	GOs.slim	0.538003	0.514172	0.573652	0.505069	0.646334	0.625661	0.694079	0.647465	0.754664	0.737151	0.814506	0.789862
PD	Yes	-0.000809496	0.000152823	364	364	2.05072e-07	0.000218401	GO:0010285: [MF] L,L-diaminopimelate aminotransferase activity	GOs.slim	0.307511	0.217695	0.222491	0.219294	0.415964	0.318783	0.344737	0.367512	0.524416	0.419871	0.466983	0.51573
PD	Yes	0.00114332	0.000222231	364	364	4.41623e-07	0.000282197	GO:0004798: [MF] thymidylate kinase activity	GOs.slim	0.56265	0.430293	0.58438	0.545439	0.665477	0.541171	0.7	0.68318	0.768304	0.652048	0.81562	0.82092
PD	Yes	-0.000963729	0.000186261	364	364	3.81667e-07	0.000282197	GO:0006168: [BP] adenine salvage	GOs.slim	0.228653	0.283991	0.21681	0.180164	0.333225	0.393188	0.340132	0.319124	0.437797	0.502384	0.463453	0.458085
PD	Yes	0.00114961	0.000225537	364	364	5.58548e-07	0.000297427	GO:0006233: [BP] dTDP biosynthetic process	GOs.slim	0.587737	0.417808	0.575524	0.534285	0.688514	0.529101	0.693421	0.672811	0.789291	0.640393	0.811318	0.811337
PD	Yes	-0.000755127	0.000149516	364	364	7.02483e-07	0.000320633	GO:0004844: [MF] uracil DNA N-glycosylase activity	GOs.slim	0.245376	0.251823	0.244552	0.148039	0.347502	0.361111	0.370395	0.279954	0.449627	0.470399	0.496238	0.411869
PD	Yes	0.00112235	0.000223532	364	355	8.1105e-07	0.000323913	GO:0046113: [BP] nucleobase catabolic process	GOs.slim	0.493817	0.560443	0.573977	0.491624	0.602531	0.667163	0.692105	0.634793	0.711245	0.773882	0.810234	0.777961
PD	Yes	0.00131827	0.000267939	364	364	1.32027e-06	0.000438488	GO:0009247: [BP] glycolipid biosynthetic process	GOs.slim	0.487528	0.485302	0.543969	0.517833	0.60026	0.595899	0.668421	0.657834	0.712992	0.706497	0.792873	0.797836
PD	Yes	0.00100966	0.000205554	364	361	1.37242e-06	0.000438488	GO:0019547: [BP] arginine catabolic process to ornithine	GOs.slim	0.586496	0.526305	0.549826	0.385002	0.689163	0.633102	0.671053	0.535714	0.79183	0.739898	0.792279	0.686427
PD	Yes	-0.000805807	0.000164973	364	364	1.56092e-06	0.000453377	GO:0033362: [BP] lysine biosynthetic process via diaminopimelate, diaminopimelate-aminotransferase pathway	GOs.slim	0.300416	0.228421	0.227733	0.22619	0.409474	0.331019	0.350658	0.37212	0.518532	0.433616	0.473583	0.51805
PD	Yes	0.000920015	0.000191158	364	295	2.1942e-06	0.000553525	GO:0019546: [BP] arginine deiminase pathway	GOs.slim	0.628086	0.481981	0.442602	0.468441	0.724854	0.593585	0.571711	0.614055	0.821622	0.705189	0.700819	0.759669
PD	Yes	-0.000818276	0.000170231	364	364	2.25222e-06	0.000553525	GO:0043755: [MF] alpha-ribazole phosphatase activity	GOs.slim	0.291341	0.265262	0.197354	0.195075	0.405094	0.373016	0.316447	0.339862	0.518847	0.48077	0.43554	0.484648
PD	Yes	0.000967781	0.000202175	364	364	2.47922e-06	0.000565792	GO:0004427: [MF] inorganic diphosphatase activity	GOs.slim	0.479008	0.458427	0.587035	0.503619	0.592472	0.56746	0.705263	0.648618	0.705937	0.676494	0.823491	0.793616
PD	Yes	0.00108783	0.000229018	364	363	2.94525e-06	0.000583755	GO:0000175: [MF] 3'-5'-exoribonuclease activity	GOs.slim	0.538331	0.508189	0.540379	0.486978	0.647145	0.617394	0.663816	0.631336	0.755959	0.7266	0.787253	0.775694
PD	Yes	0.000881335	0.000185995	364	212	3.10605e-06	0.000583755	GO:0016977: [MF] chitosanase activity	GOs.slim	0.521296	0.481747	0.468741	0.644109	0.628164	0.590774	0.584211	0.768433	0.735032	0.6998	0.69968	0.892758
PD	Yes	-0.00164604	0.000346281	364	364	2.89753e-06	0.000583755	GO:0045490: [BP] pectin catabolic process	GOs.slim	0.213159	0.331163	0.156547	0.223387	0.319273	0.438492	0.267763	0.370968	0.425387	0.545822	0.37898	0.518548
PD	Yes	0.00102197	0.000219666	364	357	4.62032e-06	0.000673687	GO:0004613: [MF] phosphoenolpyruvate carboxykinase (GTP) activity	GOs.slim	0.501883	0.437899	0.628193	0.542751	0.614698	0.54795	0.739474	0.680876	0.727513	0.658001	0.850755	0.819001
PD	Yes	0.000977394	0.000210019	364	364	4.58967e-06	0.000673687	GO:0006824: [BP] cobalt ion transport	GOs.slim	0.614082	0.412589	0.437915	0.504554	0.71804	0.525132	0.568421	0.646313	0.821999	0.637675	0.698928	0.788073
PD	Yes	-0.000785672	0.000167717	364	364	3.98437e-06	0.000673687	GO:0015321: [MF] sodium-dependent phosphate transmembrane transporter activity	GOs.slim	0.28957	0.235949	0.228886	0.222349	0.398443	0.342262	0.353947	0.368664	0.507315	0.448575	0.479009	0.514979
PD	Yes	0.000932615	0.000200499	364	204	4.63885e-06	0.000673687	GO:0017065: [MF] single-strand selective uracil DNA N-glycosylase activity	GOs.slim	0.5286	0.477252	0.545307	0.610237	0.636924	0.58631	0.646382	0.736175	0.745248	0.695367	0.747456	0.862113
PD	Yes	0.000993067	0.00021252	364	363	4.20687e-06	0.000673687	GO:0097056: [BP] selenocysteinyl-tRNA(Sec) biosynthetic process	GOs.slim	0.676441	0.382427	0.570258	0.461142	0.77255	0.49537	0.689474	0.607143	0.868659	0.608314	0.808689	0.753144
PD	Yes	0.000973245	0.000215606	364	248	8.63425e-06	0.000940993	GO:0004310: [MF] farnesyl-diphosphate farnesyltransferase activity	GOs.slim	0.530838	0.461938	0.496126	0.649912	0.638871	0.574405	0.614803	0.773041	0.746904	0.686872	0.733479	0.896171
PD	Yes	0.000973245	0.000215606	364	248	8.63425e-06	0.000940993	GO:0006696: [BP] ergosterol biosynthetic process	GOs.slim	0.530838	0.461938	0.496126	0.649912	0.638871	0.574405	0.614803	0.773041	0.746904	0.686872	0.733479	0.896171
PD	Yes	-0.000786501	0.00017336	364	364	7.79623e-06	0.000940993	GO:0008835: [MF] diaminohydroxyphosphoribosylaminopyrimidine deaminase activity	GOs.slim	0.277146	0.290397	0.233478	0.12032	0.382219	0.403108	0.361184	0.25	0.487293	0.51582	0.48889	0.37968
PD	Yes	-0.0010215	0.000200237	364	364	5.47008e-07	0.00036306	PF01928: CYTH domain	Pfams.slim	0.333852	0.266597	0.132736	0.142809	0.44549	0.377646	0.240789	0.273041	0.557128	0.488694	0.348843	0.403274
PD	Yes	-0.00111007	0.000215628	364	364	4.34434e-07	0.00036306	PF03788: LrgA family	Pfams.slim	0.292627	0.250292	0.195699	0.0957593	0.403958	0.356151	0.313816	0.215438	0.51529	0.46201	0.431933	0.335116
PD	Yes	0.00145486	0.000272646	364	364	1.68559e-07	0.00036306	PF04015: Domain of unknown function (DUF362)	Pfams.slim	0.555415	0.469091	0.583301	0.433809	0.659961	0.578042	0.702632	0.582949	0.764507	0.686994	0.821962	0.732089
PD	Yes	-0.00133323	0.000261844	364	364	5.73894e-07	0.00036306	PF04962: KduI/IolB family	Pfams.slim	0.196883	0.331781	0.160638	0.193636	0.298832	0.439815	0.274342	0.335253	0.400781	0.547848	0.388046	0.476871
PD	Yes	0.00126254	0.000239449	364	303	2.32552e-07	0.00036306	PF07931: Chloramphenicol phosphotransferase-like protein	Pfams.slim	0.572363	0.501422	0.470486	0.655222	0.681376	0.61045	0.598026	0.775346	0.790388	0.719477	0.725567	0.895469
PD	Yes	0.00151533	0.000291016	364	354	3.23448e-07	0.00036306	PF10722: Putative bacterial sensory transduction regulator	Pfams.slim	0.559563	0.547741	0.563238	0.447263	0.666775	0.652612	0.682566	0.59447	0.773986	0.757483	0.801894	0.741677
PD	Yes	0.00158352	0.000310785	364	333	5.63436e-07	0.00036306	PF13202: EF hand	Pfams.slim	0.535418	0.460803	0.557968	0.676796	0.643738	0.572751	0.676645	0.796083	0.752058	0.6847	0.795322	0.91537
PD	Yes	0.0013097	0.000245948	364	298	1.78216e-07	0.00036306	PF13768: von Willebrand factor type A domain	Pfams.slim	0.556512	0.493934	0.553602	0.600785	0.662881	0.602183	0.674342	0.730991	0.76925	0.710431	0.795082	0.861196
PD	Yes	0.00107068	0.000212658	364	363	7.58195e-07	0.000383976	PF12872: OST-HTH/LOTUS domain	Pfams.slim	0.613822	0.401786	0.578033	0.514671	0.710253	0.512897	0.696053	0.65553	0.806684	0.624008	0.814073	0.796389
PD	Yes	0.00166407	0.000330521	364	362	7.58696e-07	0.000383976	PF13277: YmdB-like protein	Pfams.slim	0.442476	0.523485	0.514048	0.60014	0.558079	0.631283	0.640461	0.730415	0.673682	0.739082	0.766873	0.860689
PD	Yes	0.00126149	0.000252826	364	356	9.44453e-07	0.000434534	PF02567: Phenazine biosynthesis-like protein	Pfams.slim	0.576258	0.464271	0.562014	0.499905	0.677158	0.574735	0.682237	0.644009	0.778058	0.6852	0.80246	0.788113
PD	Yes	0.00171958	0.000352272	364	364	1.58731e-06	0.000669448	PF06925: Monogalactosyldiacylglycerol (MGDG) synthase	Pfams.slim	0.488006	0.477634	0.548906	0.50943	0.600909	0.588624	0.673026	0.650922	0.713811	0.699615	0.797146	0.792414
PD	Yes	0.00134613	0.000278483	364	364	1.98872e-06	0.000774225	PF10555: Phospho-N-acetylmuramoyl-pentapeptide-transferase signature 1	Pfams.slim	0.528774	0.413606	0.582917	0.454616	0.635951	0.52414	0.699342	0.601382	0.743127	0.634675	0.815767	0.748149
PD	Yes	0.0012036	0.000250313	364	364	2.23874e-06	0.000809303	PF06271: RDD family	Pfams.slim	0.491578	0.543216	0.498672	0.468519	0.600584	0.647817	0.626316	0.615207	0.70959	0.752419	0.753959	0.761895
PD	Yes	0.0011216	0.000236334	364	196	3.00179e-06	0.000949505	PF07335: Fungal chitosanase of glycosyl hydrolase group 75	Pfams.slim	0.523917	0.478619	0.547704	0.627674	0.631246	0.586971	0.649013	0.751152	0.738575	0.695322	0.750323	0.87463
PD	Yes	0.00129445	0.00027274	364	364	2.99943e-06	0.000949505	PF10588: NADH-ubiquinone oxidoreductase-G iron-sulfur binding region	Pfams.slim	0.522573	0.405771	0.528481	0.48581	0.632057	0.51422	0.653947	0.630184	0.741541	0.622668	0.779414	0.774559
PD	Yes	0.00154429	0.000327949	364	364	3.56297e-06	0.00106072	PF13344: Haloacid dehalogenase-like hydrolase	Pfams.slim	0.558261	0.397552	0.562867	0.491214	0.66061	0.510251	0.682237	0.635945	0.762959	0.62295	0.801606	0.780675
PD	Yes	0.00217485	0.000468461	364	346	4.83223e-06	0.00108891	PF00432: Prenyltransferase and squalene oxidase repeat	Pfams.slim	0.479336	0.512784	0.516649	0.529019	0.596366	0.621693	0.641447	0.668203	0.713396	0.730602	0.766246	0.807387
PD	Yes	0.0014255	0.00030631	364	363	4.58531e-06	0.00108891	PF01641: SelR domain	Pfams.slim	0.524208	0.531079	0.497424	0.478003	0.629786	0.635913	0.625658	0.62212	0.735364	0.740747	0.753892	0.766237
PD	Yes	0.00136572	0.000293145	364	357	4.48537e-06	0.00108891	PF04227: Indigoidine synthase A like protein	Pfams.slim	0.526552	0.521991	0.576947	0.46444	0.633679	0.631118	0.694079	0.611751	0.740806	0.740244	0.811211	0.759062
PD	Yes	0.00106611	0.000228401	364	203	4.30569e-06	0.00108891	PF07399: Putative Na+/H+ antiporter	Pfams.slim	0.520322	0.472611	0.53884	0.607213	0.628488	0.580688	0.650658	0.732719	0.736654	0.688764	0.762475	0.858225
PD	Yes	0.00111598	0.000240651	364	205	4.94859e-06	0.00108891	PF08471: Class II vitamin B12-dependent ribonucleotide reductase	Pfams.slim	0.546292	0.469849	0.547237	0.609911	0.651849	0.580026	0.652961	0.735599	0.757407	0.690204	0.758684	0.861287
PD	Yes	0.00125731	0.000270821	364	203	4.83075e-06	0.00108891	PF16798: Domain of unknown function (DUF5069)	Pfams.slim	0.547387	0.481877	0.556116	0.614303	0.652498	0.591104	0.658882	0.739631	0.75761	0.700332	0.761647	0.86496
PD	Yes	0.00132324	0.000288398	364	357	6.18538e-06	0.00116739	PF00821: Phosphoenolpyruvate carboxykinase	Pfams.slim	0.49938	0.438992	0.625755	0.542598	0.612103	0.548942	0.7375	0.680876	0.724825	0.658891	0.849245	0.819153
PD	Yes	0.00152661	0.000332832	364	364	6.22793e-06	0.00116739	PF02223: Thymidylate kinase	Pfams.slim	0.526781	0.398507	0.589065	0.522539	0.63303	0.508267	0.705263	0.663594	0.73928	0.618027	0.821461	0.80465
PD	Yes	-0.00225402	0.000430699	364	360	2.8362e-07	0.000766858	COG0135	eggNOGs.slim	0.248258	0.236249	0.152398	0.199237	0.357236	0.34375	0.270395	0.341014	0.466213	0.451251	0.388392	0.48279
PD	Yes	0.00214493	0.000412491	364	357	3.35258e-07	0.000766858	COG0416	eggNOGs.slim	0.596719	0.476737	0.541841	0.396789	0.699546	0.585979	0.663158	0.547235	0.802372	0.69522	0.784475	0.697681
PD	Yes	0.00206131	0.000405516	364	336	5.96726e-07	0.000766858	COG0753	eggNOGs.slim	0.519336	0.49537	0.536951	0.533551	0.627839	0.603505	0.657895	0.671659	0.736342	0.711641	0.778838	0.809767
PD	Yes	0.00269402	0.000525966	364	321	4.93928e-07	0.000766858	COG2065	eggNOGs.slim	0.640423	0.477726	0.536303	0.486615	0.740428	0.587632	0.658882	0.631336	0.840433	0.697539	0.78146	0.776058
PD	Yes	0.00213328	0.000413122	364	357	4.01482e-07	0.000766858	ENOG4105C6B	eggNOGs.slim	0.596687	0.47211	0.530098	0.40273	0.699546	0.58168	0.652961	0.552995	0.802405	0.69125	0.775823	0.703261
PD	Yes	0.00294643	0.000581382	364	204	6.44599e-07	0.000766858	ENOG4105M5H	eggNOGs.slim	0.529726	0.500637	0.561192	0.62172	0.635626	0.608631	0.666776	0.745392	0.741527	0.716625	0.772361	0.869063
PD	Yes	0.00296253	0.000582694	364	204	5.95257e-07	0.000766858	ENOG41082R9	eggNOGs.slim	0.534865	0.497023	0.54705	0.584781	0.640655	0.606151	0.650658	0.715438	0.746446	0.715279	0.754266	0.846095
PD	Yes	0.002799	0.000520946	364	196	1.39518e-07	0.000766858	ENOG4108542	eggNOGs.slim	0.540667	0.484022	0.509639	0.635712	0.644225	0.593585	0.614474	0.757488	0.747782	0.703147	0.719309	0.879265
PD	Yes	0.00228485	0.00045038	364	204	6.28348e-07	0.000766858	ENOG410872P	eggNOGs.slim	0.553308	0.480537	0.537571	0.589653	0.65623	0.591601	0.641447	0.718894	0.759152	0.702664	0.745324	0.848135
PD	Yes	0.00269402	0.000525966	364	321	4.93928e-07	0.000766858	ENOG4108UK1	eggNOGs.slim	0.640423	0.477726	0.536303	0.486615	0.740428	0.587632	0.658882	0.631336	0.840433	0.697539	0.78146	0.776058
PD	Yes	-0.0022542	0.000440273	364	360	4.99077e-07	0.000766858	ENOG4108ZGB	eggNOGs.slim	0.241718	0.248441	0.155111	0.202719	0.351071	0.35582	0.273684	0.34447	0.460423	0.463199	0.392257	0.486221
PD	Yes	0.00228485	0.00045038	364	204	6.28348e-07	0.000766858	ENOG410ZJ5P	eggNOGs.slim	0.553308	0.480537	0.537571	0.589653	0.65623	0.591601	0.641447	0.718894	0.759152	0.702664	0.745324	0.848135
PD	Yes	0.00173486	0.000349823	364	362	1.09257e-06	0.000974845	ENOG4105C3M	eggNOGs.slim	0.632191	0.343019	0.546625	0.404372	0.727125	0.449735	0.667763	0.554147	0.82206	0.556452	0.788902	0.703923
PD	Yes	0.00241873	0.000485439	364	217	9.76963e-07	0.000974845	ENOG4107QPR	eggNOGs.slim	0.529626	0.469172	0.513222	0.609957	0.636275	0.579034	0.625987	0.736175	0.742925	0.688897	0.738752	0.862393
PD	Yes	0.00285148	0.000574831	364	195	1.08643e-06	0.000974845	ENOG41080P9	eggNOGs.slim	0.543229	0.476883	0.547923	0.589905	0.646982	0.586475	0.649013	0.718894	0.750736	0.696067	0.750104	0.847883
PD	Yes	0.00263228	0.000527192	364	203	9.28701e-07	0.000974845	ENOG4108NPG	eggNOGs.slim	0.50742	0.479703	0.526704	0.633494	0.617943	0.588294	0.631908	0.75576	0.728466	0.696884	0.737112	0.878026
PD	Yes	0.00228189	0.000474367	364	300	2.22008e-06	0.00105549	COG1469	eggNOGs.slim	0.597033	0.430566	0.596773	0.497161	0.702466	0.543981	0.713158	0.641705	0.807899	0.657397	0.829543	0.786249
PD	Yes	0.00191059	0.000395835	364	321	2.05514e-06	0.00105549	ENOG4105D6Y	eggNOGs.slim	0.452326	0.552338	0.567071	0.423537	0.562946	0.654597	0.685526	0.572581	0.673567	0.756855	0.803982	0.721624
PD	Yes	0.0022982	0.000479111	364	269	2.36395e-06	0.00105549	ENOG4105DNY	eggNOGs.slim	0.494963	0.454899	0.558877	0.63201	0.605775	0.564815	0.677632	0.758065	0.716588	0.674731	0.796386	0.884119
PD	Yes	0.00249545	0.000517605	364	216	2.11062e-06	0.00105549	ENOG4105IDI	eggNOGs.slim	0.525198	0.479959	0.542697	0.570106	0.633679	0.590278	0.650658	0.703917	0.742161	0.700597	0.758619	0.837728
PD	Yes	0.00230131	0.00047184	364	334	1.61761e-06	0.00105549	ENOG4105VII	eggNOGs.slim	0.504038	0.531585	0.528717	0.43029	0.610967	0.637897	0.651645	0.579493	0.717895	0.744209	0.774573	0.728696
PD	Yes	0.00319467	0.000666912	364	201	2.43985e-06	0.00105549	ENOG4105Z4B	eggNOGs.slim	0.519878	0.503653	0.541184	0.587283	0.625892	0.609458	0.647039	0.71659	0.731906	0.715263	0.752895	0.845897
PD	Yes	0.00247595	0.000511778	364	203	1.94984e-06	0.00105549	ENOG4107E9W	eggNOGs.slim	0.532042	0.476513	0.560933	0.605107	0.638546	0.585483	0.664474	0.731567	0.74505	0.694453	0.768014	0.858027
PD	Yes	0.00231146	0.000475573	364	197	1.7534e-06	0.00105549	ENOG4107QP0	eggNOGs.slim	0.52799	0.480601	0.554711	0.581634	0.633355	0.589451	0.658553	0.711406	0.73872	0.698301	0.762394	0.841177
PD	Yes	0.00236876	0.000493751	364	195	2.35888e-06	0.00105549	ENOG4107TED	eggNOGs.slim	0.530642	0.471551	0.536421	0.581301	0.637249	0.582341	0.639474	0.709677	0.743855	0.693132	0.742527	0.838054
